# Evaluation of porcine epidemic diarrhea virus RNA contamination on swine industry transportation vehicles

**DOI:** 10.1101/2025.01.24.634714

**Authors:** Taylor B. Parker, Kelly A. Meiklejohn, Gustavo Machado, Michael Rahe, Bradford Sean Darrow, Juliana Bonin Ferreira

**Affiliations:** Department of Population Health and Pathobiology, North Carolina State University, 1060 William Moore Drive, Raleigh, NC, 27606 USA

**Keywords:** swine, PEDV, RNA detection, between farm virus transmission, RT-qPCR, vehicle cleaning and disinfection, glutaraldehyde, quaternary ammonium

## Abstract

Porcine epidemic diarrhea virus (PEDV) is one of the most devastating pathogens of global swine health and welfare. It is well known that contaminated fomites and vehicle movements play an important role in farm-to-farm PEDV spread, but the efficacy of cleaning and disinfection (C&D) protocols on the reduction in dissemination risk via vehicles and trailers remains unclear. This study used swine industry data to determine how frequently vehicles and trailers were contaminated with PEDV RNA before and after C&D. Environmental RNA samples were collected at three eastern North Carolina C&D sites from four different vehicle types: crew trucks, feed trucks, pigs-to-farm trucks and trailers, and pigs-to-market trucks and trailers. A total of 2,004 samples were collected from truck cabins, trailers, and tires before and after C&D with two commercial disinfectants at two different concentrations. An in-house RT-qPCR assay was used to detect the presence of PEDV RNA only (not infectivity status). Results suggest that pigs-to-market trucks hauling live pigs were the most likely to be contaminated with PEDV (82.06% of trucks tested positive before C&D and 89.55% tested positive after C&D), while feed trucks were the least likely contaminated (11.73% of trucks testing positive before C&D and 11.25% testing positive after C&D). Based on PEDV RNA detection, we demonstrated that quaternary ammonium and glutaraldehyde is a more effective disinfectant compared to advanced hydrogen peroxide in eliminating detectable PEDV RNA. Results also show that truck cabins are just as contaminated as the exterior of their vehicles. Based on these results, vehicle biosecurity measures should be evaluated and modified to prevent the spread of PEDV.
