## Supplementary material for "Evaluation of porcine epidemic diarrhea virus RNA contamination on swine industry transportation vehicles": ss2

### Sheet: Sheet1
Truck Type	Collection Site	Disinfection Status	Disinfectant	# of samples with Cq>40
crew	cabin	before	NA	1
crew	tire	before	NA	14
feed	cabin	before	QAG 1:100	23
feed	cabin	before	QAG 1:128	6
feed	tire	before	QAG 1:100	28
feed	tire	before	QAG 1:128	29
feed	tire	after	QAG 1:100	30
feed	tire	after	QAG 1:128	15
market	cabin	before	AHP 1:32	0
market	cabin	before	AHP 1:40	0
market	cabin	before	QAG 1:100	1
market	cabin	before	QAG 1:128	2
market	back of trailer	before	AHP 1:32	0
market	back of trailer	before	AHP 1:40	1
market	back of trailer	before	QAG 1:100	2
market	back of trailer	before	QAG 1:128	5
market	back of trailer	after	AHP 1:32	0
market	back of trailer	after	AHP 1:40	1
market	back of trailer	after	QAG 1:100	3
market	back of trailer	after	QAG 1:128	1
ped-	cabin	before	AHP 1:32	0
ped-	cabin	before	AHP 1:40	0
ped-	cabin	before	QAG 1:100	2
ped-	cabin	before	QAG 1:128	0
ped-	back of trailer	before	AHP 1:32	4
ped-	back of trailer	before	AHP 1:40	4
ped-	back of trailer	before	QAG 1:100	4
ped-	back of trailer	before	QAG 1:128	1
ped-	back of trailer	after	AHP 1:32	4
ped-	back of trailer	after	AHP 1:40	3
ped-	back of trailer	after	QAG 1:100	14
ped-	back of trailer	after	QAG 1:128	1
ped+	cabin	before	QAG 1:100	1
ped+	cabin	before	QAG 1:128	1
ped+	back of trailer	before	QAG 1:100	3
ped+	back of trailer	before	QAG 1:128	6
ped+	back of trailer	after	QAG 1:100	5
ped+	back of trailer	after	QAG 1:128	7
