## Supplementary material for "Evaluation of porcine epidemic diarrhea virus RNA contamination on swine industry transportation vehicles": ss1

### Sheet: alternate option
Truck Type		Collection Site		Disinfection Status		Disinfectant		Shapiro Wilk P- value		P-VALUES	Pooled T-Test	Tukey-Kramer	Wilcoxon	Dunn test
Variable 1	Variable 2	Variable 1	Variable 2	Variable 1	Variable 2	Variable 1	Variable 2	Variable 1	Variable 2
PED+	PED+	Back of trailer	Back of trailer	0	1	All	All	<0.0001	<0.0001	0.008	FALSE	FALSE	TRUE	FALSE
PED+	PED+	Back of trailer	Back of trailer	0	1	QAG 1:128	QAG 1:128	<0.0001	<0.0001	0.256	FALSE	FALSE	TRUE	FALSE
PED+	PED+	Back of trailer	Back of trailer	0	1	QAG 1:100	QAG 1:100	0.0002	<0.0001	0.009	FALSE	FALSE	TRUE	FALSE
PED+	PED+	Back of trailer	Back of trailer	1	1	QAG 1:128	QAG 1:100	<0.0001	<0.0001	0.938	FALSE	FALSE	TRUE	FALSE
PED+	PED+	Back of trailer	Cabin	0	0	NA	NA	<0.0001	0.0005	0.617	FALSE	FALSE	TRUE	FALSE
PED+	PED-	Back of trailer	Back of trailer	0	0	All	All	<0.0001	<0.0001	0.419	FALSE	FALSE	FALSE	TRUE
PED+	PED-	Back of trailer	Back of trailer	1	1	All	All	<0.0001	<0.0001	1	FALSE	FALSE	FALSE	TRUE
PED+	PED-	Back of trailer	Back of trailer	1	1	QAG 1:128	QAG 1:128	<0.0001	0.0496	1	FALSE	FALSE	FALSE	TRUE
PED+	PED-	Back of trailer	Back of trailer	1	1	QAG 1:100	QAG 1:100	<0.0001	0.734	0.196	FALSE	FALSE	FALSE	TRUE
PED+	PED-	Cabin	Cabin	0	0	NA	NA	0.0005	0.0005	1	FALSE	FALSE	FALSE	TRUE
PED+	Market	Back of trailer	Back of trailer	0	0	All	All	<0.0001	0.236	0.0006	FALSE	FALSE	FALSE	TRUE
PED+	Market	Back of trailer	Back of trailer	1	1	All	All	<0.0001	0.381	<0.0001	FALSE	FALSE	FALSE	TRUE
PED+	Market	Back of trailer	Back of trailer	1	1	QAG 1:128	QAG 1:128	<0.0001	0.892	0.011	FALSE	FALSE	FALSE	TRUE
PED+	Market	Back of trailer	Back of trailer	1	1	QAG 1:100	QAG 1:100	<0.0001	0.086	0.0002	FALSE	FALSE	FALSE	TRUE
PED+	Market	Cabin	Cabin	0	0	NA	NA	0.0005	0.127	<0.0001	FALSE	FALSE	FALSE	TRUE
PED+	Feed	Back of trailer	Tire	0	0	All	All	<0.0001	<0.0001	<0.0001	FALSE	FALSE	TRUE	FALSE
PED+	Feed	Back of trailer	Tire	1	1	All	All	<0.0001	<0.0001	0.0009	FALSE	FALSE	TRUE	FALSE
PED+	Feed	Back of trailer	Tire	1	1	QAG 1:128	QAG 1:128	<0.0001	<0.0001	0.398	FALSE	FALSE	TRUE	FALSE
PED+	Feed	Back of trailer	Tire	1	1	QAG 1:100	QAG 1:100	<0.0001	0.577	0.0001	FALSE	FALSE	TRUE	FALSE
PED+	Feed	Cabin	Cabin	0	0	NA	NA	0.0005	<0.0001	<0.0001	FALSE	FALSE	FALSE	TRUE
PED+	Crew	Back of trailer	Tire	0	0	All	NA	<0.0001	<0.0001	0.304	FALSE	FALSE	TRUE	FALSE
PED+	Crew	Cabin	Cabin	0	0	NA	NA	0.0005	0.169	0.342	FALSE	FALSE	FALSE	TRUE
PED-	PED-	Back of trailer	Back of trailer	0	1	All	All	<0.0001	<0.0001	0.059	FALSE	FALSE	TRUE	FALSE
PED-	PED-	Back of trailer	Back of trailer	0	1	AHP 1:40	AHP 1:40	0.025	0.0005	0.678	FALSE	FALSE	TRUE	FALSE
PED-	PED-	Back of trailer	Back of trailer	0	1	AHP 1:32	AHP 1:32	0.11	0.019	0.655	FALSE	FALSE	TRUE	FALSE
PED-	PED-	Back of trailer	Back of trailer	0	1	QAG 1:128	QAG 1:128	0.018	0.0496	0.024	FALSE	FALSE	TRUE	FALSE
PED-	PED-	Back of trailer	Back of trailer	0	1	QAG 1:100	QAG 1:100	0.001	0.734	0.058	FALSE	FALSE	TRUE	FALSE
PED-	PED-	Back of trailer	Back of trailer	1	1	AHP 1:40	AHP 1:32	0.0005	0.019	1	FALSE	FALSE	FALSE	TRUE
PED-	PED-	Back of trailer	Back of trailer	1	1	AHP 1:40	QAG 1:128	0.0005	0.0496	1	FALSE	FALSE	FALSE	TRUE
PED-	PED-	Back of trailer	Back of trailer	1	1	AHP 1:40	QAG 1:100	0.0005	0.734	0.305	FALSE	FALSE	FALSE	TRUE
PED-	PED-	Back of trailer	Back of trailer	1	1	AHP 1:32	QAG 1:128	0.019	0.0496	0.44	FALSE	FALSE	FALSE	TRUE
PED-	PED-	Back of trailer	Back of trailer	1	1	AHP 1:32	QAG 1:100	0.019	0.734	0.058	FALSE	FALSE	FALSE	TRUE
PED-	PED-	Back of trailer	Back of trailer	1	1	QAG 1:128	QAG 1:100	0.0496	0.734	1	FALSE	FALSE	FALSE	TRUE
PED-	PED-	Back of trailer	Cabin	0	0	All	NA	<0.0001	0.0005	0.605	FALSE	FALSE	TRUE	FALSE
PED-	Market	Back of trailer	Back of trailer	0	0	All	All	<0.0001	0.236	<0.0001	FALSE	FALSE	FALSE	TRUE
PED-	Market	Back of trailer	Back of trailer	1	1	All	All	<0.0001	0.381	<0.0001	FALSE	FALSE	FALSE	TRUE
PED-	Market	Back of trailer	Back of trailer	1	1	QAG 1:128	QAG 1:128	0.0496	0.892	0.003	FALSE	FALSE	FALSE	TRUE
PED-	Market	Back of trailer	Back of trailer	1	1	QAG 1:100	QAG 1:100	0.734	0.086	<0.0001	FALSE	TRUE	FALSE	FALSE
PED-	Market	Back of trailer	Back of trailer	1	1	AHP 1:40	AHP 1:40	0.0005	0.108	<0.0001	FALSE	FALSE	TRUE	FALSE
PED-	Market	Back of trailer	Back of trailer	1	1	AHP 1:32	AHP 1:32	0.019	0.606	<0.0001	FALSE	FALSE	TRUE	FALSE
PED-	Market	Cabin	Cabin	0	0	NA	NA	0.0005	0.127	<0.0001	FALSE	FALSE	FALSE	TRUE
PED-	Feed	Back of trailer	Tire	0	0	All	All	<0.0001	<0.0001	<0.0001	FALSE	FALSE	TRUE	FALSE
PED-	Feed	Back of trailer	Tire	1	1	All	All	<0.0001	<0.0001	0.008	FALSE	FALSE	TRUE	FALSE
PED-	Feed	Back of trailer	Tire	1	1	QAG 1:128	QAG 1:128	0.0496	<0.0001	0.928	FALSE	FALSE	TRUE	FALSE
PED-	Feed	Back of trailer	Tire	1	1	QAG 1:100	QAG 1:100	0.734	0.577	0.452	TRUE	FALSE	FALSE	FALSE
PED-	Feed	Cabin	Cabin	0	0	NA	NA	0.0005	<0.0001	<0.0001	FALSE	FALSE	FALSE	TRUE
PED-	Crew	Back of trailer	Tire	0	0	All	NA	<0.0001	<0.0001	0.963	FALSE	FALSE	TRUE	FALSE
PED-	Crew	Cabin	Cabin	0	0	NA	NA	0.0005	0.169	0.109	FALSE	FALSE	FALSE	TRUE
Market	Market	Back of trailer	Back of trailer	0	1	All	All	0.236	0.381	0.007	TRUE	FALSE	FALSE	FALSE
Market	Market	Back of trailer	Back of trailer	0	1	AHP 1:40	AHP 1:40	0.38	0.108	0.264	TRUE	FALSE	FALSE	FALSE
Market	Market	Back of trailer	Back of trailer	0	1	AHP 1:32	AHP 1:32	0.725	0.606	0.0197	TRUE	FALSE	FALSE	FALSE
Market	Market	Back of trailer	Back of trailer	0	1	QAG 1:128	QAG 1:128	0.652	0.892	0.14	TRUE	FALSE	FALSE	FALSE
Market	Market	Back of trailer	Back of trailer	0	1	QAG 1:100	QAG 1:100	0.266	0.086	0.069	TRUE	FALSE	FALSE	FALSE
Market	Market	Back of trailer	Back of trailer	1	1	AHP 1:40	AHP 1:32	0.108	0.606	0.249	FALSE	TRUE	FALSE	FALSE
Market	Market	Back of trailer	Back of trailer	1	1	AHP 1:40	QAG 1:128	0.108	0.892	<0.0001	FALSE	TRUE	FALSE	FALSE
Market	Market	Back of trailer	Back of trailer	1	1	AHP 1:40	QAG 1:100	0.108	0.086	<0.0001	FALSE	TRUE	FALSE	FALSE
Market	Market	Back of trailer	Back of trailer	1	1	AHP 1:32	QAG 1:128	0.606	0.892	<0.0001	FALSE	TRUE	FALSE	FALSE
Market	Market	Back of trailer	Back of trailer	1	1	AHP 1:32	QAG 1:100	0.606	0.086	0.0002	FALSE	TRUE	FALSE	FALSE
Market	Market	Back of trailer	Back of trailer	1	1	QAG 1:128	QAG 1:100	0.892	0.086	0.977	FALSE	TRUE	FALSE	FALSE
Market	Market	Back of trailer	Cabin	0	0	All	NA	0.236	0.127	0.392	TRUE	FALSE	FALSE	FALSE
Market	Feed	Back of trailer	Tire	0	0	All	All	0.236	<0.0001	<0.0001	FALSE	FALSE	TRUE	FALSE
Market	Feed	Back of trailer	Tire	1	1	All	All	0.381	<0.0001	<0.0001	FALSE	FALSE	TRUE	FALSE
Market	Feed	Back of trailer	Tire	1	1	QAG 1:128	QAG 1:128	0.892	<0.0001	<0.0001	FALSE	FALSE	TRUE	FALSE
Market	Feed	Back of trailer	Tire	1	1	QAG 1:100	QAG 1:100	0.086	0.577	<0.0001	TRUE	FALSE	FALSE	FALSE
Market	Feed	Cabin	Cabin	0	0	NA	NA	0.127	<0.0001	<0.0001	FALSE	FALSE	FALSE	TRUE
Market	Crew	Back of trailer	Tire	0	0	All	NA	0.236	<0.0001	<0.0001	FALSE	FALSE	TRUE	FALSE
Market	Crew	Cabin	Cabin	0	0	NA	NA	0.127	0.169	0.956	FALSE	TRUE	FALSE	FALSE
Feed	Feed	Tire	Tire	0	1	All	All	<0.0001	<0.0001	0.329	FALSE	FALSE	TRUE	FALSE
Feed	Feed	Tire	Tire	0	1	QAG 1:128	QAG 1:128	<0.0001	<0.0001	0.597	FALSE	FALSE	TRUE	FALSE
Feed	Feed	Tire	Tire	0	1	QAG 1:100	QAG 1:100	0.937	0.577	0.168	TRUE	FALSE	FALSE	FALSE
Feed	Feed	Tire	Tire	1	1	QAG 1:128	QAG 1:100	<0.0001	0.577	0.002	FALSE	FALSE	TRUE	FALSE
Feed	Feed	Tire	Cabin	0	0	All	NA	<0.0001	<0.0001	0.026	FALSE	FALSE	TRUE	FALSE
Feed	Crew	Tire	Tire	0	0	All	NA	<0.0001	<0.0001	<0.0001	FALSE	FALSE	TRUE	FALSE
Feed	Crew	Cabin	Cabin	0	0	NA	NA	<0.0001	0.169	<0.0001	FALSE	FALSE	FALSE	TRUE
Crew	Crew	Tire	Cabin	0	0	NA	NA	<0.0001	0.169	0.016	FALSE	FALSE	TRUE	FALSE
All	All	Back of trailer	Back of trailer	0	1	All	All	<0.0001	<0.0001	0.937	FALSE	FALSE	TRUE	FALSE
All	All	Tire	Tire	0	1	All	All	<0.0001	<0.0001	0.9	FALSE	FALSE	TRUE	FALSE
All	All	Back of trailer	Back of trailer	0	1	AHP 1:40	AHP 1:40	0.127	0.512	0.187	TRUE	FALSE	FALSE	FALSE
All	All	Back of trailer	Back of trailer	0	1	AHP 1:32	AHP 1:32	0.669	0.324	0.201	TRUE	FALSE	FALSE	FALSE
All	All	Back of trailer	Back of trailer	0	1	QAG 1:128	QAG 1:128	<0.0001	0.0001	0.277	FALSE	FALSE	TRUE	FALSE
All	All	Back of trailer	Back of trailer	0	1	QAG 1:100	QAG 1:100	<0.0001	0.002	0.273	FALSE	FALSE	TRUE	FALSE
All	All	Back of trailer	Back of trailer	1	1	AHP 1:40	AHP 1:32	0.512	0.324	0.785	FALSE	TRUE	FALSE	FALSE
All	All	Back of trailer	Back of trailer	1	1	AHP 1:40	QAG 1:128	0.512	0.0001	<0.0001	FALSE	FALSE	FALSE	TRUE
All	All	Back of trailer	Back of trailer	1	1	AHP 1:40	QAG 1:100	0.512	0.002	<0.0001	FALSE	FALSE	FALSE	TRUE
All	All	Back of trailer	Back of trailer	1	1	AHP 1:32	QAG 1:128	0.324	0.0001	<0.0001	FALSE	FALSE	FALSE	TRUE
All	All	Back of trailer	Back of trailer	1	1	AHP 1:32	QAG 1:100	0.324	0.002	<0.0001	FALSE	FALSE	FALSE	TRUE
All	All	Back of trailer	Back of trailer	1	1	QAG 1:128	QAG 1:100	0.0001	0.002	1	FALSE	FALSE	FALSE	TRUE
All	All	Tire	Tire	0	1	QAG 1:128	QAG 1:128	<0.0001	<0.0001	0.994	FALSE	FALSE	TRUE	FALSE
All	All	Tire	Tire	0	1	QAG 1:100	QAG 1:100	0.937	0.577	0.168	TRUE	FALSE	FALSE	FALSE
All	All	Tire	Tire	1	1	QAG 1:128	QAG 1:100	<0.0001	0.577	0.002	FALSE	FALSE	TRUE	FALSE
All	All	Back of trailer	Tire	0	0	All	All	<0.0001	<0.0001	<0.0001	FALSE	FALSE	FALSE	TRUE
All	All	Back of trailer	Tire	1	1	All	All	<0.0001	<0.0001	<0.0001	FALSE	FALSE	TRUE	FALSE
All	All	Back of trailer	Cabin	0	0	All	NA	<0.0001	<0.0001	<0.0001	FALSE	FALSE	FALSE	TRUE
All	All	Tire	Cabin	0	0	All	NA	<0.0001	<0.0001	<0.0001	FALSE	FALSE	FALSE	TRUE
All	All	Back of trailer/ tire	Back of trailer/tire	0	1	All	All	<0.0001	<0.0001	0.691	FALSE	FALSE	TRUE	FALSE
All	All	Back of trailer/ tire	Back of trailer/tire	0	1	AHP 1:40	AHP 1:40	0.127	0.512	0.187	TRUE	FALSE	FALSE	FALSE
All	All	Back of trailer/ tire	Back of trailer/tire	0	1	AHP 1:32	AHP 1:32	0.669	0.324	0.201	TRUE	FALSE	FALSE	FALSE
All	All	Back of trailer/ tire	Back of trailer/tire	0	1	QAG 1:128	QAG 1:128	<0.0001	<0.0001	0.49	FALSE	FALSE	TRUE	FALSE
All	All	Back of trailer/ tire	Back of trailer/tire	0	1	QAG 1:100	QAG 1:100	<0.0001	<0.0001	0.473	FALSE	FALSE	TRUE	FALSE
All	All	Back of trailer/ tire	Back of trailer/tire	1	1	AHP 1:40	AHP 1:32	0.512	0.324	0.736	FALSE	TRUE	FALSE	FALSE
All	All	Back of trailer/ tire	Back of trailer/tire	1	1	AHP 1:40	QAG 1:128	0.512	<0.0001	<0.0001	FALSE	FALSE	FALSE	TRUE
All	All	Back of trailer/ tire	Back of trailer/tire	1	1	AHP 1:40	QAG 1:100	0.512	<0.0001	<0.0001	FALSE	FALSE	FALSE	TRUE
All	All	Back of trailer/ tire	Back of trailer/tire	1	1	AHP 1:32	QAG 1:128	0.324	<0.0001	<0.0001	FALSE	FALSE	FALSE	TRUE
All	All	Back of trailer/ tire	Back of trailer/tire	1	1	AHP 1:32	QAG 1:100	0.324	<0.0001	<0.0001	FALSE	FALSE	FALSE	TRUE
All	All	Back of trailer/ tire	Back of trailer/tire	1	1	QAG 1:128	QAG 1:100	<0.0001	<0.0001	0.596	FALSE	FALSE	FALSE	TRUE

### Sheet: Sheet1
Truck Type		Collection Site		Disinfection Status		Disinfectant		Shapiro Wilk P- value		Pooled T-Test	Tukey-Kramer	Wilcoxon	Dunn test
Variable 1	Variable 2	Variable 1	Variable 2	Variable 1	Variable 2	Variable 1	Variable 2	Variable 1	Variable 2
PED+	PED+	Back of trailer	Back of trailer	0	1	All	All	<0.0001	<0.0001	FALSE	FALSE	TRUE	FALSE
PED+	PED+	Back of trailer	Back of trailer	0	1	QAG 1:128	QAG 1:128	<0.0001	<0.0001	FALSE	FALSE	TRUE	FALSE
PED+	PED+	Back of trailer	Back of trailer	0	1	QAG 1:100	QAG 1:100	0.0002	<0.0001	FALSE	FALSE	TRUE	FALSE
PED+	PED+	Back of trailer	Back of trailer	1	1	QAG 1:128	QAG 1:100	<0.0001	<0.0001	FALSE	FALSE	TRUE	FALSE
PED+	PED+	Back of trailer	Cabin	0	0	NA	NA	<0.0001	0.0005	FALSE	FALSE	TRUE	FALSE
PED+	PED-	Back of trailer	Back of trailer	0	0	All	All	<0.0001	<0.0001	FALSE	FALSE	FALSE	TRUE
PED+	PED-	Back of trailer	Back of trailer	1	1	All	All	<0.0001	<0.0001	FALSE	FALSE	FALSE	TRUE
PED+	PED-	Back of trailer	Back of trailer	1	1	QAG 1:128	QAG 1:128	<0.0001	0.0496	FALSE	FALSE	FALSE	TRUE
PED+	PED-	Back of trailer	Back of trailer	1	1	QAG 1:100	QAG 1:100	<0.0001	0.734	FALSE	FALSE	FALSE	TRUE
PED+	PED-	Cabin	Cabin	0	0	NA	NA	0.0005	0.0005	FALSE	FALSE	FALSE	TRUE
PED+	Market	Back of trailer	Back of trailer	0	0	All	All	<0.0001	0.236	FALSE	FALSE	FALSE	TRUE
PED+	Market	Back of trailer	Back of trailer	1	1	All	All	<0.0001	0.381	FALSE	FALSE	FALSE	TRUE
PED+	Market	Back of trailer	Back of trailer	1	1	QAG 1:128	QAG 1:128	<0.0001	0.892	FALSE	FALSE	FALSE	TRUE
PED+	Market	Back of trailer	Back of trailer	1	1	QAG 1:100	QAG 1:100	<0.0001	0.086	FALSE	FALSE	FALSE	TRUE
PED+	Market	Cabin	Cabin	0	0	NA	NA	0.0005	0.127	FALSE	FALSE	FALSE	TRUE
PED+	Feed	Back of trailer	Tire	0	0	All	All	<0.0001	<0.0001	FALSE	FALSE	TRUE	FALSE
PED+	Feed	Back of trailer	Tire	1	1	All	All	<0.0001	<0.0001	FALSE	FALSE	TRUE	FALSE
PED+	Feed	Back of trailer	Tire	1	1	QAG 1:128	QAG 1:128	<0.0001	<0.0001	FALSE	FALSE	TRUE	FALSE
PED+	Feed	Back of trailer	Tire	1	1	QAG 1:100	QAG 1:100	<0.0001	0.577	FALSE	FALSE	TRUE	FALSE
PED+	Feed	Cabin	Cabin	0	0	NA	NA	0.0005	<0.0001	FALSE	FALSE	FALSE	TRUE
PED+	Crew	Back of trailer	Tire	0	0	All	NA	<0.0001	<0.0001	FALSE	FALSE	TRUE	FALSE
PED+	Crew	Cabin	Cabin	0	0	NA	NA	0.0005	0.169	FALSE	FALSE	FALSE	TRUE
PED-	PED-	Back of trailer	Back of trailer	0	1	All	All	<0.0001	<0.0001	FALSE	FALSE	TRUE	FALSE
PED-	PED-	Back of trailer	Back of trailer	0	1	AHP 1:40	AHP 1:40	0.025	0.0005	FALSE	FALSE	TRUE	FALSE
PED-	PED-	Back of trailer	Back of trailer	0	1	AHP 1:32	AHP 1:32	0.11	0.019	FALSE	FALSE	TRUE	FALSE
PED-	PED-	Back of trailer	Back of trailer	0	1	QAG 1:128	QAG 1:128	0.018	0.0496	FALSE	FALSE	TRUE	FALSE
PED-	PED-	Back of trailer	Back of trailer	0	1	QAG 1:100	QAG 1:100	0.001	0.734	FALSE	FALSE	TRUE	FALSE
PED-	PED-	Back of trailer	Back of trailer	1	1	AHP 1:40	AHP 1:32	0.0005	0.019	FALSE	FALSE	FALSE	TRUE
PED-	PED-	Back of trailer	Back of trailer	1	1	AHP 1:40	QAG 1:128	0.0005	0.0496	FALSE	FALSE	FALSE	TRUE
PED-	PED-	Back of trailer	Back of trailer	1	1	AHP 1:40	QAG 1:100	0.0005	0.734	FALSE	FALSE	FALSE	TRUE
PED-	PED-	Back of trailer	Back of trailer	1	1	AHP 1:32	QAG 1:128	0.019	0.0496	FALSE	FALSE	FALSE	TRUE
PED-	PED-	Back of trailer	Back of trailer	1	1	AHP 1:32	QAG 1:100	0.019	0.734	FALSE	FALSE	FALSE	TRUE
PED-	PED-	Back of trailer	Back of trailer	1	1	QAG 1:128	QAG 1:100	0.0496	0.734	FALSE	FALSE	FALSE	TRUE
PED-	PED-	Back of trailer	Cabin	0	0	All	NA	<0.0001	0.0005	FALSE	FALSE	TRUE	FALSE
PED-	Market	Back of trailer	Back of trailer	0	0	All	All	<0.0001	0.236	FALSE	FALSE	FALSE	TRUE
PED-	Market	Back of trailer	Back of trailer	1	1	All	All	<0.0001	0.381	FALSE	FALSE	FALSE	TRUE
PED-	Market	Back of trailer	Back of trailer	1	1	QAG 1:128	QAG 1:128	0.0496	0.892	FALSE	FALSE	FALSE	TRUE
PED-	Market	Back of trailer	Back of trailer	1	1	QAG 1:100	QAG 1:100	0.734	0.086	FALSE	TRUE	FALSE	FALSE
PED-	Market	Back of trailer	Back of trailer	1	1	AHP 1:40	AHP 1:40	0.0005	0.108	FALSE	FALSE	TRUE	FALSE
PED-	Market	Back of trailer	Back of trailer	1	1	AHP 1:32	AHP 1:32	0.019	0.606	FALSE	FALSE	TRUE	FALSE
PED-	Market	Cabin	Cabin	0	0	NA	NA	0.0005	0.127	FALSE	FALSE	FALSE	TRUE
PED-	Feed	Back of trailer	Tire	0	0	All	All	<0.0001	<0.0001	FALSE	FALSE	TRUE	FALSE
PED-	Feed	Back of trailer	Tire	1	1	All	All	<0.0001	<0.0001	FALSE	FALSE	TRUE	FALSE
PED-	Feed	Back of trailer	Tire	1	1	QAG 1:128	QAG 1:128	0.0496	<0.0001	FALSE	FALSE	TRUE	FALSE
PED-	Feed	Back of trailer	Tire	1	1	QAG 1:100	QAG 1:100	0.734	0.577	TRUE	FALSE	FALSE	FALSE
PED-	Feed	Cabin	Cabin	0	0	NA	NA	0.0005	<0.0001	FALSE	FALSE	FALSE	TRUE
PED-	Crew	Back of trailer	Tire	0	0	All	NA	<0.0001	<0.0001	FALSE	FALSE	TRUE	FALSE
PED-	Crew	Cabin	Cabin	0	0	NA	NA	0.0005	0.169	FALSE	FALSE	FALSE	TRUE
Market	Market	Back of trailer	Back of trailer	0	1	All	All	0.236	0.381	TRUE	FALSE	FALSE	FALSE
Market	Market	Back of trailer	Back of trailer	0	1	AHP 1:40	AHP 1:40	0.38	0.108	TRUE	FALSE	FALSE	FALSE
Market	Market	Back of trailer	Back of trailer	0	1	AHP 1:32	AHP 1:32	0.725	0.606	TRUE	FALSE	FALSE	FALSE
Market	Market	Back of trailer	Back of trailer	0	1	QAG 1:128	QAG 1:128	0.652	0.892	TRUE	FALSE	FALSE	FALSE
Market	Market	Back of trailer	Back of trailer	0	1	QAG 1:100	QAG 1:100	0.266	0.086	TRUE	FALSE	FALSE	FALSE
Market	Market	Back of trailer	Back of trailer	1	1	AHP 1:40	AHP 1:32	0.108	0.606	FALSE	TRUE	FALSE	FALSE
Market	Market	Back of trailer	Back of trailer	1	1	AHP 1:40	QAG 1:128	0.108	0.892	FALSE	TRUE	FALSE	FALSE
Market	Market	Back of trailer	Back of trailer	1	1	AHP 1:40	QAG 1:100	0.108	0.086	FALSE	TRUE	FALSE	FALSE
Market	Market	Back of trailer	Back of trailer	1	1	AHP 1:32	QAG 1:128	0.606	0.892	FALSE	TRUE	FALSE	FALSE
Market	Market	Back of trailer	Back of trailer	1	1	AHP 1:32	QAG 1:100	0.606	0.086	FALSE	TRUE	FALSE	FALSE
Market	Market	Back of trailer	Back of trailer	1	1	QAG 1:128	QAG 1:100	0.892	0.086	FALSE	TRUE	FALSE	FALSE
Market	Market	Back of trailer	Cabin	0	0	All	NA	0.236	0.127	TRUE	FALSE	FALSE	FALSE
Market	Feed	Back of trailer	Tire	0	0	All	All	0.236	<0.0001	FALSE	FALSE	TRUE	FALSE
Market	Feed	Back of trailer	Tire	1	1	All	All	0.381	<0.0001	FALSE	FALSE	TRUE	FALSE
Market	Feed	Back of trailer	Tire	1	1	QAG 1:128	QAG 1:128	0.892	<0.0001	FALSE	FALSE	TRUE	FALSE
Market	Feed	Back of trailer	Tire	1	1	QAG 1:100	QAG 1:100	0.086	0.577	TRUE	FALSE	FALSE	FALSE
Market	Feed	Cabin	Cabin	0	0	NA	NA	0.127	<0.0001	FALSE	FALSE	FALSE	TRUE
Market	Crew	Back of trailer	Tire	0	0	All	NA	0.236	<0.0001	FALSE	FALSE	TRUE	FALSE
Market	Crew	Cabin	Cabin	0	0	NA	NA	0.127	0.169	FALSE	TRUE	FALSE	FALSE
Feed	Feed	Tire	Tire	0	1	All	All	<0.0001	<0.0001	FALSE	FALSE	TRUE	FALSE
Feed	Feed	Tire	Tire	0	1	QAG 1:128	QAG 1:128	<0.0001	<0.0001	FALSE	FALSE	TRUE	FALSE
Feed	Feed	Tire	Tire	0	1	QAG 1:100	QAG 1:100	0.937	0.577	TRUE	FALSE	FALSE	FALSE	0.585
Feed	Feed	Tire	Tire	1	1	QAG 1:128	QAG 1:100	<0.0001	0.577	FALSE	FALSE	TRUE	FALSE	0
Feed	Feed	Tire	Cabin	0	0	All	NA	<0.0001	<0.0001	FALSE	FALSE	TRUE	FALSE
Feed	Crew	Tire	Tire	0	0	All	NA	<0.0001	<0.0001	FALSE	FALSE	TRUE	FALSE
Feed	Crew	Cabin	Cabin	0	0	NA	NA	<0.0001	0.169	FALSE	FALSE	TRUE	FALSE
Crew	Crew	Tire	Cabin	0	0	NA	NA	<0.0001	0.169	FALSE	FALSE	TRUE	FALSE
All	All	Back of trailer	Back of trailer	0	1	All	All	<0.0001	<0.0001	FALSE	FALSE	TRUE	FALSE
All	All	Tire	Tire	0	1	All	All	<0.0001	<0.0001	FALSE	FALSE	TRUE	FALSE
All	All	Back of trailer	Back of trailer	0	1	AHP 1:40	AHP 1:40	0.127	0.512	TRUE	FALSE	FALSE	FALSE
All	All	Back of trailer	Back of trailer	0	1	AHP 1:32	AHP 1:32	0.669	0.324	TRUE	FALSE	FALSE	FALSE
All	All	Back of trailer	Back of trailer	0	1	QAG 1:128	QAG 1:128	<0.0001	0.0001	FALSE	FALSE	TRUE	FALSE
All	All	Back of trailer	Back of trailer	0	1	QAG 1:100	QAG 1:100	<0.0001	0.002	FALSE	FALSE	TRUE	FALSE
All	All	Back of trailer	Back of trailer	1	1	AHP 1:40	AHP 1:32	0.512	0.324	TRUE	FALSE	FALSE	FALSE
All	All	Back of trailer	Back of trailer	1	1	AHP 1:40	QAG 1:128	0.512	0.0001	FALSE	FALSE	FALSE	TRUE
All	All	Back of trailer	Back of trailer	1	1	AHP 1:40	QAG 1:100	0.512	0.002	FALSE	FALSE	FALSE	TRUE
All	All	Back of trailer	Back of trailer	1	1	AHP 1:32	QAG 1:128	0.324	0.0001	FALSE	FALSE	FALSE	TRUE
All	All	Back of trailer	Back of trailer	1	1	AHP 1:32	QAG 1:100	0.324	0.002	FALSE	FALSE	FALSE	TRUE
All	All	Back of trailer	Back of trailer	1	1	QAG 1:128	QAG 1:100	0.0001	0.002	FALSE	FALSE	FALSE	TRUE
All	All	Tire	Tire	0	1	QAG 1:128	QAG 1:128	<0.0001	<0.0001	FALSE	FALSE	TRUE	FALSE
All	All	Tire	Tire	0	1	QAG 1:100	QAG 1:100	0.937	0.577	TRUE	FALSE	FALSE	FALSE
All	All	Tire	Tire	1	1	QAG 1:128	QAG 1:100	<0.0001	0.577	FALSE	FALSE	TRUE	FALSE
All	All	Back of trailer	Tire	0	0	All	All	<0.0001	<0.0001	FALSE	FALSE	FALSE	TRUE
All	All	Back of trailer	Tire	1	1	All	All	<0.0001	<0.0001	FALSE	FALSE	TRUE	FALSE
All	All	Back of trailer	Cabin	0	0	All	NA	<0.0001	<0.0001	FALSE	FALSE	TRUE	FALSE
All	All	Tire	Cabin	0	0	All	NA	<0.0001	<0.0001	FALSE	FALSE	TRUE	FALSE
All	All	Back of trailer/ tire	Back of trailer/tire	0	1	All	All	<0.0001	<0.0001	FALSE	FALSE	TRUE	FALSE
All	All	Back of trailer/ tire	Back of trailer/tire	0	1	AHP 1:40	AHP 1:40	0.127	0.512	TRUE	FALSE	FALSE	FALSE
All	All	Back of trailer/ tire	Back of trailer/tire	0	1	AHP 1:32	AHP 1:32	0.669	0.324	TRUE	FALSE	FALSE	FALSE
All	All	Back of trailer/ tire	Back of trailer/tire	0	1	QAG 1:128	QAG 1:128	<0.0001	<0.0001	FALSE	FALSE	TRUE	FALSE
All	All	Back of trailer/ tire	Back of trailer/tire	0	1	QAG 1:100	QAG 1:100	<0.0001	<0.0001	FALSE	FALSE	TRUE	FALSE
All	All	Back of trailer/ tire	Back of trailer/tire	1	1	AHP 1:40	AHP 1:32	0.512	0.324	FALSE	TRUE	FALSE	FALSE
All	All	Back of trailer/ tire	Back of trailer/tire	1	1	AHP 1:40	QAG 1:128	0.512	<0.0001	FALSE	FALSE	FALSE	TRUE
All	All	Back of trailer/ tire	Back of trailer/tire	1	1	AHP 1:40	QAG 1:100	0.512	<0.0001	FALSE	FALSE	FALSE	TRUE
All	All	Back of trailer/ tire	Back of trailer/tire	1	1	AHP 1:32	QAG 1:128	0.324	<0.0001	FALSE	FALSE	FALSE	TRUE
All	All	Back of trailer/ tire	Back of trailer/tire	1	1	AHP 1:32	QAG 1:100	0.324	<0.0001	FALSE	FALSE	FALSE	TRUE
All	All	Back of trailer/ tire	Back of trailer/tire	1	1	QAG 1:128	QAG 1:100	<0.0001	<0.0001	FALSE	FALSE	FALSE	TRUE
